# Proteomic Signatures of Microbial Adaptation to the Highest UV-Irradiation on Earth: Lessons from a Soil Actinobacterium

**DOI:** 10.1101/2021.07.11.451938

**Authors:** Federico Zannier, Luciano Raúl Portero, Thierry Douki, Wolfgang Gärtner, María Eugenia Farías, Virginia Helena Albarracin

## Abstract

In the Puna region, the total solar irradiation and the UV incidence is the highest on Earth, thus, restraining the physiology of individual microorganisms and the composition of microbial communities. UV-resistance of microbial strains thriving in High-Altitude Andean Lakes was demonstrated and their mechanisms were partially characterized by genomic analysis, biochemical and physiological assays. In this work, we present the molecular events involved in the adaptive response of the model HAAL extremophilic actinobacterium *Nesterenkonia* sp. Act20 under artificial UV-B radiation, herein called as UV-resistome. Proteomic profiles of cultures exposed to different UV-experimental conditions showed that the leading systems for adaptation to the UV-challenge *in-vitro* are DNA repair and antioxidant mechanisms.
