## Supplementary file 3 for "Proteomic Signatures of Microbial Adaptation to the Highest UV-Irradiation on Earth: Lessons from a Soil Actinobacterium"

### Sheet: Phot. dataset
	Bio. Rep.	strain	treatment	product	clase	conc
	1	ACT20	T0	CCCPD	CPD	13.3172
	2	ACT20	T0	CCCPD	CPD	10.9278
	3	ACT20	T0	CCCPD	CPD	6.83761
	4	ACT20	T0	CCCPD	CPD	4.60172
	1	ACT20	Dt	CCCPD	CPD	39.9754
	2	ACT20	Dt	CCCPD	CPD	12.1212
	3	ACT20	Dt	CCCPD	CPD	8.31541
	4	ACT20	Dt	CCCPD	CPD	4.83486
	1	ACT20	UV	CCCPD	CPD	121.641
	2	ACT20	UV	CCCPD	CPD	105.333
	3	ACT20	UV	CCCPD	CPD	76.0234
	4	ACT20	UV	CCCPD	CPD	22.9015
	1	ACT20	DR	CCCPD	CPD	81.0296
	2	ACT20	DR	CCCPD	CPD	61.2769
	3	ACT20	DR	CCCPD	CPD	56.2232
	4	ACT20	DR	CCCPD	CPD	40.4858
	1	ACT20	FR	CCCPD	CPD	73.1707
	2	ACT20	FR	CCCPD	CPD	64.4942
	3	ACT20	FR	CCCPD	CPD	17.7116
	4	ACT20	FR	CCCPD	CPD	14.1781
	1	NHA	T0	CCCPD	CPD	11.1316
	2	NHA	T0	CCCPD	CPD	4.38024
	3	NHA	T0	CCCPD	CPD	3.96226
	4	NHA	T0	CCCPD	CPD	1.65749
	1	NHA	Dt	CCCPD	CPD	4.40599
	2	NHA	Dt	CCCPD	CPD	4.13636
	3	NHA	Dt	CCCPD	CPD	1.95991
	4	NHA	Dt	CCCPD	CPD	1.55418
	1	NHA	UV	CCCPD	CPD	223.404
	2	NHA	UV	CCCPD	CPD	222.632
	3	NHA	UV	CCCPD	CPD	215.318
	4	NHA	UV	CCCPD	CPD	202.659
	1	NHA	DR	CCCPD	CPD	202.864
	2	NHA	DR	CCCPD	CPD	156.479
	3	NHA	DR	CCCPD	CPD	124.118
	4	NHA	DR	CCCPD	CPD	123.894
	1	NHA	FR	CCCPD	CPD	197.879
	2	NHA	FR	CCCPD	CPD	155.907
	3	NHA	FR	CCCPD	CPD	81.5058
	4	NHA	FR	CCCPD	CPD	60.6492
	1	ACT20	T0	CTCPD	CPD	6.28866
	2	ACT20	T0	CTCPD	CPD	5.76923
	3	ACT20	T0	CTCPD	CPD	2.62712
	4	ACT20	T0	CTCPD	CPD	2.43811
	1	ACT20	Dt	CTCPD	CPD	13.578
	2	ACT20	Dt	CTCPD	CPD	12.7306
	3	ACT20	Dt	CTCPD	CPD	8.4767
	4	ACT20	Dt	CTCPD	CPD	8.10606
	1	ACT20	UV	CTCPD	CPD	46.5333
	2	ACT20	UV	CTCPD	CPD	19.5191
	3	ACT20	UV	CTCPD	CPD	17.0565
	4	ACT20	UV	CTCPD	CPD	7.91058
	1	ACT20	DR	CTCPD	CPD	10.7794
	2	ACT20	DR	CTCPD	CPD	6.12661
	3	ACT20	DR	CTCPD	CPD	4.69495
	4	ACT20	DR	CTCPD	CPD	2.65857
	1	ACT20	FR	CTCPD	CPD	45.8904
	2	ACT20	FR	CTCPD	CPD	32.315
	3	ACT20	FR	CTCPD	CPD	20.0203
	4	ACT20	FR	CTCPD	CPD	14.7492
	1	NHA	T0	CTCPD	CPD	3.52283
	2	NHA	T0	CTCPD	CPD	1.62996
	3	NHA	T0	CTCPD	CPD	1.43911
	4	NHA	T0	CTCPD	CPD	1.37358
	1	NHA	Dt	CTCPD	CPD	7.17149
	2	NHA	Dt	CTCPD	CPD	3.02169
	3	NHA	Dt	CTCPD	CPD	1.16718
	4	NHA	Dt	CTCPD	CPD	0.671591
	1	NHA	UV	CTCPD	CPD	80.3783
	2	NHA	UV	CTCPD	CPD	78.0347
	3	NHA	UV	CTCPD	CPD	76.5512
	4	NHA	UV	CTCPD	CPD	70
	1	NHA	DR	CTCPD	CPD	89.9463
	2	NHA	DR	CTCPD	CPD	87.2314
	3	NHA	DR	CTCPD	CPD	23.0134
	4	NHA	DR	CTCPD	CPD	4.88235
	1	NHA	FR	CTCPD	CPD	41.0714
	2	NHA	FR	CTCPD	CPD	23.7381
	3	NHA	FR	CTCPD	CPD	17.288
	4	NHA	FR	CTCPD	CPD	14.0376
	1	ACT20	T0	DEWTC	DEW	4.05449
	2	ACT20	T0	DEWTC	DEW	3.47147
	3	ACT20	T0	DEWTC	DEW	2.30024
	4	ACT20	T0	DEWTC	DEW	1.56701
	1	ACT20	Dt	DEWTC	DEW	45.5197
	2	ACT20	Dt	DEWTC	DEW	35.0554
	3	ACT20	Dt	DEWTC	DEW	28.1651
	4	ACT20	Dt	DEWTC	DEW	2.46753
	1	ACT20	UV	DEWTC	DEW	20.2667
	2	ACT20	UV	DEWTC	DEW	16.6058
	3	ACT20	UV	DEWTC	DEW	15.692
	4	ACT20	UV	DEWTC	DEW	3.48656
	1	ACT20	DR	DEWTC	DEW	90.7557
	2	ACT20	DR	DEWTC	DEW	38.3914
	3	ACT20	DR	DEWTC	DEW	21.7112
	4	ACT20	DR	DEWTC	DEW	21.6738
	1	ACT20	FR	DEWTC	DEW	35.5691
	2	ACT20	FR	DEWTC	DEW	23.8245
	3	ACT20	FR	DEWTC	DEW	16.9349
	4	ACT20	FR	DEWTC	DEW	13.2722
	1	NHA	T0	DEWTC	DEW	11.2885
	2	NHA	T0	DEWTC	DEW	9.43396
	3	NHA	T0	DEWTC	DEW	4.43419
	4	NHA	T0	DEWTC	DEW	3.18267
	1	NHA	Dt	DEWTC	DEW	13.4744
	2	NHA	Dt	DEWTC	DEW	4.5093
	3	NHA	Dt	DEWTC	DEW	3.45455
	4	NHA	Dt	DEWTC	DEW	1.52632
	1	NHA	UV	DEWTC	DEW	28.7234
	2	NHA	UV	DEWTC	DEW	20.4674
	3	NHA	UV	DEWTC	DEW	9.89884
	4	NHA	UV	DEWTC	DEW	0.8
	1	NHA	DR	DEWTC	DEW	70.2941
	2	NHA	DR	DEWTC	DEW	36.0303
	3	NHA	DR	DEWTC	DEW	21.4797
	4	NHA	DR	DEWTC	DEW	19.7127
	1	NHA	FR	DEWTC	DEW	99.7807
	2	NHA	FR	DEWTC	DEW	36.7312
	3	NHA	FR	DEWTC	DEW	16.6896
	4	NHA	FR	DEWTC	DEW	13.7527
	1	ACT20	T0	DEWTT	DEW	6.08247
	2	ACT20	T0	DEWTT	DEW	5.69007
	3	ACT20	T0	DEWTT	DEW	2.23291
	4	ACT20	T0	DEWTT	DEW	1.78149
	1	ACT20	Dt	DEWTT	DEW	26.4069
	2	ACT20	Dt	DEWTT	DEW	12.3309
	3	ACT20	Dt	DEWTT	DEW	6.25448
	4	ACT20	Dt	DEWTT	DEW	5.43119
	1	ACT20	UV	DEWTT	DEW	7.99151
	2	ACT20	UV	DEWTT	DEW	6.50667
	3	ACT20	UV	DEWTT	DEW	4.7719
	4	ACT20	UV	DEWTT	DEW	4.58577
	1	ACT20	DR	DEWTT	DEW	11.225
	2	ACT20	DR	DEWTT	DEW	9.41296
	3	ACT20	DR	DEWTT	DEW	6.65008
	4	ACT20	DR	DEWTT	DEW	5.23605
	1	ACT20	FR	DEWTT	DEW	70.8841
	2	ACT20	FR	DEWTT	DEW	16.113
	3	ACT20	FR	DEWTT	DEW	9.82759
	4	ACT20	FR	DEWTT	DEW	2.48473
	1	NHA	T0	DEWTT	DEW	4.70643
	2	NHA	T0	DEWTT	DEW	3.35903
	3	NHA	T0	DEWTT	DEW	3.21648
	4	NHA	T0	DEWTT	DEW	0.788679
	1	NHA	Dt	DEWTT	DEW	6.01336
	2	NHA	Dt	DEWTT	DEW	3.76136
	3	NHA	Dt	DEWTT	DEW	3.60021
	4	NHA	Dt	DEWTT	DEW	0.215789
	1	NHA	UV	DEWTT	DEW	7.4422
	2	NHA	UV	DEWTT	DEW	4.5331
	3	NHA	UV	DEWTT	DEW	3.50927
	4	NHA	UV	DEWTT	DEW	1.65263
	1	NHA	DR	DEWTT	DEW	34.134
	2	NHA	DR	DEWTT	DEW	10.25
	3	NHA	DR	DEWTT	DEW	8.52689
	4	NHA	DR	DEWTT	DEW	6.23508
	1	NHA	FR	DEWTT	DEW	52.2661
	2	NHA	FR	DEWTT	DEW	4.67033
	3	NHA	FR	DEWTT	DEW	1.98462
	4	NHA	FR	DEWTT	DEW	1.21068
	1	ACT20	T0	TC64	PP6-4	54.3584
	2	ACT20	T0	TC64	PP6-4	17.7835
	3	ACT20	T0	TC64	PP6-4	11.4909
	4	ACT20	T0	TC64	PP6-4	4.96795
	1	ACT20	Dt	TC64	PP6-4	36.2554
	2	ACT20	Dt	TC64	PP6-4	27.4194
	3	ACT20	Dt	TC64	PP6-4	23.578
	4	ACT20	Dt	TC64	PP6-4	15.1599
	1	ACT20	UV	TC64	PP6-4	248.939
	2	ACT20	UV	TC64	PP6-4	217.333
	3	ACT20	UV	TC64	PP6-4	207.602
	4	ACT20	UV	TC64	PP6-4	175.182
	1	ACT20	DR	TC64	PP6-4	246.626
	2	ACT20	DR	TC64	PP6-4	183.25
	3	ACT20	DR	TC64	PP6-4	178.112
	4	ACT20	DR	TC64	PP6-4	157.769
	1	ACT20	FR	TC64	PP6-4	234.756
	2	ACT20	FR	TC64	PP6-4	181.507
	3	ACT20	FR	TC64	PP6-4	177.116
	4	ACT20	FR	TC64	PP6-4	121.181
	1	NHA	T0	TC64	PP6-4	24.1189
	2	NHA	T0	TC64	PP6-4	12.4231
	3	NHA	T0	TC64	PP6-4	2.2973
	4	NHA	T0	TC64	PP6-4	2.06415
	1	NHA	Dt	TC64	PP6-4	14.8864
	2	NHA	Dt	TC64	PP6-4	7.91759
	3	NHA	Dt	TC64	PP6-4	2.82541
	4	NHA	Dt	TC64	PP6-4	0.50774
	1	NHA	UV	TC64	PP6-4	344.211
	2	NHA	UV	TC64	PP6-4	304.19
	3	NHA	UV	TC64	PP6-4	301.301
	4	NHA	UV	TC64	PP6-4	296.099
	1	NHA	DR	TC64	PP6-4	322.377
	2	NHA	DR	TC64	PP6-4	308.68
	3	NHA	DR	TC64	PP6-4	271.48
	4	NHA	DR	TC64	PP6-4	208.824
	1	NHA	FR	TC64	PP6-4	295.33
	2	NHA	FR	TC64	PP6-4	278.713
	3	NHA	FR	TC64	PP6-4	205.581
	4	NHA	FR	TC64	PP6-4	164.474
	1	ACT20	T0	TCCPD	CPD	30.0242
	2	ACT20	T0	TCCPD	CPD	26.9231
	3	ACT20	T0	TCCPD	CPD	14.7938
	4	ACT20	T0	TCCPD	CPD	2.41119
	1	ACT20	Dt	TCCPD	CPD	37.0642
	2	ACT20	Dt	TCCPD	CPD	31.0606
	3	ACT20	Dt	TCCPD	CPD	14.6986
	4	ACT20	Dt	TCCPD	CPD	11.7742
	1	ACT20	UV	TCCPD	CPD	385.333
	2	ACT20	UV	TCCPD	CPD	298.733
	3	ACT20	UV	TCCPD	CPD	287.836
	4	ACT20	UV	TCCPD	CPD	166.971
	1	ACT20	DR	TCCPD	CPD	347.503
	2	ACT20	DR	TCCPD	CPD	245.708
	3	ACT20	DR	TCCPD	CPD	231.343
	4	ACT20	DR	TCCPD	CPD	221.64
	1	ACT20	FR	TCCPD	CPD	279.472
	2	ACT20	FR	TCCPD	CPD	176.171
	3	ACT20	FR	TCCPD	CPD	142.466
	4	ACT20	FR	TCCPD	CPD	107.053
	1	NHA	T0	TCCPD	CPD	14.8649
	2	NHA	T0	TCCPD	CPD	9.35849
	3	NHA	T0	TCCPD	CPD	2.46696
	4	NHA	T0	TCCPD	CPD	1.10086
	1	NHA	Dt	TCCPD	CPD	21.2695
	2	NHA	Dt	TCCPD	CPD	16.25
	3	NHA	Dt	TCCPD	CPD	5.5418
	4	NHA	Dt	TCCPD	CPD	5.52686
	1	NHA	UV	TCCPD	CPD	492.908
	2	NHA	UV	TCCPD	CPD	484.827
	3	NHA	UV	TCCPD	CPD	440.526
	4	NHA	UV	TCCPD	CPD	439.162
	1	NHA	DR	TCCPD	CPD	546.776
	2	NHA	DR	TCCPD	CPD	414.678
	3	NHA	DR	TCCPD	CPD	389.706
	4	NHA	DR	TCCPD	CPD
	1	NHA	FR	TCCPD	CPD	384.396
	2	NHA	FR	TCCPD	CPD	384.053
	3	NHA	FR	TCCPD	CPD	383.772
	4	NHA	FR	TCCPD	CPD	337.912
	1	ACT20	T0	TT64	PP6-4	5.33898
	2	ACT20	T0	TT64	PP6-4	2.2732
	3	ACT20	T0	TT64	PP6-4	1.47436
	4	ACT20	T0	TT64	PP6-4	1.20829
	1	ACT20	Dt	TT64	PP6-4	9.07134
	2	ACT20	Dt	TT64	PP6-4	3.31193
	3	ACT20	Dt	TT64	PP6-4	0.353047
	4	ACT20	Dt	TT64	PP6-4	0.298701
	1	ACT20	UV	TT64	PP6-4	15.4667
	2	ACT20	UV	TT64	PP6-4	13.0835
	3	ACT20	UV	TT64	PP6-4	9.67153
	4	ACT20	UV	TT64	PP6-4	8.91813
	1	ACT20	DR	TT64	PP6-4	14.9142
	2	ACT20	DR	TT64	PP6-4	11.471
	3	ACT20	DR	TT64	PP6-4	10.8913
	4	ACT20	DR	TT64	PP6-4	5.8209
	1	ACT20	FR	TT64	PP6-4	12.79
	2	ACT20	FR	TT64	PP6-4	9.70528
	3	ACT20	FR	TT64	PP6-4	9.36644
	4	ACT20	FR	TT64	PP6-4	7.70536
	1	NHA	T0	TT64	PP6-4	1.93727
	2	NHA	T0	TT64	PP6-4	1.72453
	3	NHA	T0	TT64	PP6-4	0.973905
	4	NHA	T0	TT64	PP6-4	0.737885
	1	NHA	Dt	TT64	PP6-4	4.47661
	2	NHA	Dt	TT64	PP6-4	1.79545
	3	NHA	Dt	TT64	PP6-4	1.50826
	4	NHA	Dt	TT64	PP6-4	0.0975232
	1	NHA	UV	TT64	PP6-4	16.5789
	2	NHA	UV	TT64	PP6-4	16.3981
	3	NHA	UV	TT64	PP6-4	15.6069
	4	NHA	UV	TT64	PP6-4	10.6383
	1	NHA	DR	TT64	PP6-4	15.7353
	2	NHA	DR	TT64	PP6-4	13.0531
	3	NHA	DR	TT64	PP6-4	12.1868
	4	NHA	DR	TT64	PP6-4	11.6748
	1	NHA	FR	TT64	PP6-4	16.3743
	2	NHA	FR	TT64	PP6-4	14.0819
	3	NHA	FR	TT64	PP6-4	13.1264
	4	NHA	FR	TT64	PP6-4	9.95879
	1	ACT20	T0	TTCPD	CPD	57.9903
	2	ACT20	T0	TTCPD	CPD	10.8247
	3	ACT20	T0	TTCPD	CPD	7.53205
	4	ACT20	T0	TTCPD	CPD	6.27018
	1	ACT20	Dt	TTCPD	CPD	91.3284
	2	ACT20	Dt	TTCPD	CPD	33.3333
	3	ACT20	Dt	TTCPD	CPD	19.1558
	4	ACT20	Dt	TTCPD	CPD	16.2385
	1	ACT20	UV	TTCPD	CPD	68
	2	ACT20	UV	TTCPD	CPD	35.9649
	3	ACT20	UV	TTCPD	CPD	35.4314
	4	ACT20	UV	TTCPD	CPD	15.4197
	1	ACT20	DR	TTCPD	CPD	79.2848
	2	ACT20	DR	TTCPD	CPD	61.2488
	3	ACT20	DR	TTCPD	CPD	42.9185
	4	ACT20	DR	TTCPD	CPD	1.46766
	1	ACT20	FR	TTCPD	CPD	59.7053
	2	ACT20	FR	TTCPD	CPD	41.4121
	3	ACT20	FR	TTCPD	CPD	26.3323
	4	ACT20	FR	TTCPD	CPD	3.78425
	1	NHA	T0	TTCPD	CPD	13.8767
	2	NHA	T0	TTCPD	CPD	12.717
	3	NHA	T0	TTCPD	CPD	6.51907
	4	NHA	T0	TTCPD	CPD	3.04287
	1	NHA	Dt	TTCPD	CPD	24.1648
	2	NHA	Dt	TTCPD	CPD	18.1818
	3	NHA	Dt	TTCPD	CPD	3.43492
	4	NHA	Dt	TTCPD	CPD	3.28173
	1	NHA	UV	TTCPD	CPD	135.838
	2	NHA	UV	TTCPD	CPD	130.54
	3	NHA	UV	TTCPD	CPD	130
	4	NHA	UV	TTCPD	CPD	108.747
	1	NHA	DR	TTCPD	CPD	139.916
	2	NHA	DR	TTCPD	CPD	102.941
	3	NHA	DR	TTCPD	CPD	97.0291
	4	NHA	DR	TTCPD	CPD	67.8484
	1	NHA	FR	TTCPD	CPD	76.9231
	2	NHA	FR	TTCPD	CPD	56.652
	3	NHA	FR	TTCPD	CPD	49.3782
	4	NHA	FR	TTCPD	CPD	26.5376

### Sheet: statistic significance
			Comparision
		Photoproduct	treatment 1	treatment 2	p-valor
	Act20	TC64	Dt	DR	0.0000851
		TC64	Dt	FR	0.0001826
		TC64	Dt	UV	0.0000265
		TCCPD	Dt	DR	0.0012057
		TCCPD	Dt	FR	0.0281469
		TCCPD	Dt	UV	0.0005432
		CCCPD	Dt	UV	0.0348407
		TT64	Dt	DR	0.0350200
		TT64	Dt	UV	0.0165627
	NHA	TC64	Dt	DR	0.0000044
		TC64	Dt	FR	0.0000248
		TC64	Dt	UV	0.0000013
		TCCPD	Dt	DR	0.0000001
		TCCPD	Dt	FR	0.0000004
		TCCPD	Dt	UV	0.0000000
		TCCPD	FR	UV	0.0383271
		CCCPD	Dt	DR	0.0005515
		CCCPD	Dt	FR	0.0030637
		CCCPD	Dt	UV	0.0000180
		CCCPD	FR	UV	0.0204036
		CTCPD	Dt	DR	0.0483857
		CTCPD	Dt	UV	0.0033043
		CTCPD	FR	UV	0.0316426
		TT64	Dt	DR	0.0000955
		TT64	Dt	FR	0.0000790
		TT64	Dt	UV	0.0000247
		TTCPD	Dt	DR	0.0001697
		TTCPD	Dt	FR	0.0062116
		TTCPD	Dt	UV	0.0000160
		TTCPD	FR	UV	0.0009559
		TTCPD	FR	DR	0.0183125

### Sheet: Eficiency
Bio. Rep.	strain	treatment	product	conc	UV.rel	efi	UV.log
1	ACT20	UV	CCCPD	121.641	100	0	2
2	ACT20	UV	CCCPD	105.333	100	0	2
3	ACT20	UV	CCCPD	76.0234	100	0	2
4	ACT20	UV	CCCPD	22.9015	56.5666	43.4334	1.75256
1	ACT20	DR	CCCPD	81.0296	66.6138	33.3862	1.82356
2	ACT20	DR	CCCPD	61.2769	58.1743	41.8257	1.76473
3	ACT20	DR	CCCPD	56.2232	73.9551	26.0449	1.86897
4	ACT20	DR	CCCPD	40.4858	100	0	2
1	ACT20	FR	CCCPD	73.1707	60.1531	39.8469	1.77926
2	ACT20	FR	CCCPD	64.4942	61.2287	38.7713	1.78696
3	ACT20	FR	CCCPD	17.7116	23.2976	76.7024	1.36731
4	ACT20	FR	CCCPD	14.1781	35.0199	64.9801	1.54431
1	NHA	UV	CCCPD	223.404	100	0	2
2	NHA	UV	CCCPD	222.632	100	0	2
3	NHA	UV	CCCPD	215.318	100	0	2
4	NHA	UV	CCCPD	202.659	100	0	2
1	NHA	DR	CCCPD	202.864	90.8058	9.19423	1.95811
2	NHA	DR	CCCPD	156.479	70.2862	29.7138	1.84687
3	NHA	DR	CCCPD	124.118	57.6439	42.3561	1.76075
4	NHA	DR	CCCPD	123.894	61.1341	38.8659	1.78628
1	NHA	FR	CCCPD	197.879	88.5742	11.4258	1.94731
2	NHA	FR	CCCPD	155.907	70.029	29.971	1.84528
3	NHA	FR	CCCPD	81.5058	37.8537	62.1463	1.57811
4	NHA	FR	CCCPD	60.6492	29.9267	70.0733	1.47606
1	ACT20	UV	TC64	248.939	100	0	2
2	ACT20	UV	TC64	217.333	100	0	2
3	ACT20	UV	TC64	207.602	100	0	2
4	ACT20	UV	TC64	175.182	100	0	2
1	ACT20	DR	TC64	246.626	99.0709	0.929142	1.99595
2	ACT20	DR	TC64	183.25	84.3177	15.6823	1.92592
3	ACT20	DR	TC64	178.112	85.7946	14.2054	1.93346
4	ACT20	DR	TC64	157.769	90.06	9.94002	1.95453
1	ACT20	FR	TC64	234.756	94.3026	5.69741	1.97452
2	ACT20	FR	TC64	181.507	83.5154	16.4846	1.92177
3	ACT20	FR	TC64	177.116	85.315	14.685	1.93103
4	ACT20	FR	TC64	121.181	69.1743	30.8257	1.83994
1	NHA	UV	TC64	344.211	100	0	2
2	NHA	UV	TC64	304.19	100	0	2
3	NHA	UV	TC64	301.301	100	0	2
4	NHA	UV	TC64	296.099	95.9244	4.07556	1.98193
1	NHA	DR	TC64	322.377	93.6569	6.34315	1.97154
2	NHA	DR	TC64	308.68	100	0	2
3	NHA	DR	TC64	271.48	90.1026	9.89738	1.95474
4	NHA	DR	TC64	208.824	70.5248	29.4752	1.84834
1	NHA	FR	TC64	295.33	85.7991	14.2009	1.93348
2	NHA	FR	TC64	278.713	90.2918	9.70819	1.95565
3	NHA	FR	TC64	205.581	68.2312	31.7688	1.83398
4	NHA	FR	TC64	164.474	55.5468	44.4532	1.74466
1	ACT20	UV	TCCPD	385.333	100	0	2
2	ACT20	UV	TCCPD	298.733	100	0	2
3	ACT20	UV	TCCPD	287.836	100	0	2
4	ACT20	UV	TCCPD	166.971	75.3344	24.6656	1.87699
1	ACT20	DR	TCCPD	347.503	90.1825	9.81746	1.95512
2	ACT20	DR	TCCPD	245.708	82.2501	17.7499	1.91514
3	ACT20	DR	TCCPD	231.343	80.3733	19.6267	1.90511
4	ACT20	DR	TCCPD	221.64	100	0	2
1	ACT20	FR	TCCPD	279.472	72.5272	27.4728	1.8605
2	ACT20	FR	TCCPD	176.171	58.9728	41.0272	1.77065
3	ACT20	FR	TCCPD	142.466	49.4955	50.5045	1.69457
4	ACT20	FR	TCCPD	107.053	48.3006	51.6994	1.68395
1	NHA	UV	TCCPD	492.908	90.148	9.85201	1.95496
2	NHA	UV	TCCPD	484.827	100	0	2
3	NHA	UV	TCCPD	440.526	100	0	2
4	NHA	UV	TCCPD	439.162	100	0	2
1	NHA	DR	TCCPD	546.776	100	0	2
2	NHA	DR	TCCPD	414.678	85.5312	14.4688	1.93212
3	NHA	DR	TCCPD	389.706	88.4637	11.5363	1.94677
4	NHA	DR	TCCPD	257.335	58.5968	41.4032	1.76787
1	NHA	FR	TCCPD	384.396	70.3023	29.6977	1.84697
2	NHA	FR	TCCPD	384.053	79.2144	20.7856	1.8988
3	NHA	FR	TCCPD	383.772	87.1167	12.8833	1.9401
4	NHA	FR	TCCPD	337.912	76.9448	23.0552	1.88618
1	ACT20	UV	TTCPD	68	85.7668	14.2332	1.93332
2	ACT20	UV	TTCPD	35.9649	58.7194	41.2806	1.76878
3	ACT20	UV	TTCPD	35.4314	82.5552	17.4448	1.91674
4	ACT20	UV	TTCPD	15.4197	100	0	2
1	ACT20	DR	TTCPD	79.2848	100	0	2
2	ACT20	DR	TTCPD	61.2488	100	0	2
3	ACT20	DR	TTCPD	42.9185	100	0	2
4	ACT20	DR	TTCPD	1.46766	9.51809	90.4819	0.97855
1	ACT20	FR	TTCPD	59.7053	75.3049	24.6951	1.87682
2	ACT20	FR	TTCPD	41.4121	67.6129	32.3871	1.83003
3	ACT20	FR	TTCPD	26.3323	61.3542	38.6458	1.78784
4	ACT20	FR	TTCPD	3.78425	24.5416	75.4584	1.3899
1	NHA	UV	TTCPD	135.838	97.0852	2.91482	1.98715
2	NHA	UV	TTCPD	130.54	100	0	2
3	NHA	UV	TTCPD	130	100	0	2
4	NHA	UV	TTCPD	108.747	100	0	2
1	NHA	DR	TTCPD	139.916	100	0	2
2	NHA	DR	TTCPD	102.941	78.858	21.142	1.89685
3	NHA	DR	TTCPD	97.0291	74.6378	25.3622	1.87296
4	NHA	DR	TTCPD	67.8484	62.391	37.609	1.79512
1	NHA	FR	TTCPD	76.9231	54.9779	45.0221	1.74019
2	NHA	FR	TTCPD	56.652	43.3983	56.6017	1.63747
3	NHA	FR	TTCPD	49.3782	37.9832	62.0168	1.57959
4	NHA	FR	TTCPD	26.5376	24.403	75.597	1.38744
1	ACT20	UV	CTCPD	46.5333	100	0	2
2	ACT20	UV	CTCPD	19.5191	60.4026	39.5974	1.78106
3	ACT20	UV	CTCPD	17.0565	85.1961	14.8039	1.93042
4	ACT20	UV	CTCPD	7.91058	53.6339	46.3661	1.72944
1	ACT20	DR	CTCPD	10.7794	23.165	76.835	1.36483
2	ACT20	DR	CTCPD	6.12661	18.959	81.041	1.27782
3	ACT20	DR	CTCPD	4.69495	23.4509	76.5491	1.37016
4	ACT20	DR	CTCPD	2.65857	18.0252	81.9748	1.25588
1	ACT20	FR	CTCPD	45.8904	98.6184	1.38164	1.99396
2	ACT20	FR	CTCPD	32.315	100	0	2
3	ACT20	FR	CTCPD	20.0203	100	0	2
4	ACT20	FR	CTCPD	14.7492	100	0	2
1	NHA	UV	CTCPD	80.3783	89.3625	10.6375	1.95116
2	NHA	UV	CTCPD	78.0347	89.4572	10.5428	1.95162
3	NHA	UV	CTCPD	76.5512	100	0	2
4	NHA	UV	CTCPD	70	100	0	2
1	NHA	DR	CTCPD	89.9463	100	0	2
2	NHA	DR	CTCPD	87.2314	100	0	2
3	NHA	DR	CTCPD	23.0134	30.0628	69.9372	1.47803
4	NHA	DR	CTCPD	4.88235	6.97479	93.0252	0.843531
1	NHA	FR	CTCPD	41.0714	45.6622	54.3378	1.65956
2	NHA	FR	CTCPD	23.7381	27.2128	72.7872	1.43477
3	NHA	FR	CTCPD	17.288	22.5836	77.4164	1.35379
4	NHA	FR	CTCPD	14.0376	20.0537	79.9463	1.30219
1	ACT20	UV	TT64	15.4667	100	0	2
2	ACT20	UV	TT64	13.0835	100	0	2
3	ACT20	UV	TT64	9.67153	88.8003	11.1997	1.94841
4	ACT20	UV	TT64	8.91813	100	0	2
1	ACT20	DR	TT64	14.9142	96.4278	3.57222	1.9842
2	ACT20	DR	TT64	11.471	87.6755	12.3245	1.94288
3	ACT20	DR	TT64	10.8913	100	0	2
4	ACT20	DR	TT64	5.8209	65.2704	34.7296	1.81472
1	ACT20	FR	TT64	12.79	82.6938	17.3062	1.91747
2	ACT20	FR	TT64	9.70528	74.1799	25.8201	1.87029
3	ACT20	FR	TT64	9.36644	85.9991	14.0009	1.93449
4	ACT20	FR	TT64	7.70536	86.4011	13.5989	1.93652
1	NHA	UV	TT64	16.5789	100	0	2
2	NHA	UV	TT64	16.3981	100	0	2
3	NHA	UV	TT64	15.6069	100	0	2
4	NHA	UV	TT64	10.6383	91.1218	8.87824	1.95962
1	NHA	DR	TT64	15.7353	94.9113	5.0887	1.97732
2	NHA	DR	TT64	13.0531	79.6014	20.3986	1.90092
3	NHA	DR	TT64	12.1868	78.0855	21.9145	1.89257
4	NHA	DR	TT64	11.6748	100	0	2
1	NHA	FR	TT64	16.3743	98.7654	1.23457	1.9946
2	NHA	FR	TT64	14.0819	85.8756	14.1244	1.93387
3	NHA	FR	TT64	13.1264	84.1063	15.8937	1.92483
4	NHA	FR	TT64	9.95879	85.3015	14.6985	1.93096
